# Uranium mining fuels evolution in deep groundwater microbiomes

**DOI:** 10.1101/2025.07.27.666752

**Authors:** Wei Xiu, Till L.V. Bornemann, Tianjing Zhang, André R. Soares, Luping Xie, Julian M. Künkel, Guoxi Lian, Haicheng Weng, Chongsheng Lu, Bing Yang, Ruixuan Gai, Zhipeng Gao, Di Zhang, Yuan Yuan, Zhiming Du, Qingyin Xia, Linxing Chen, Jonathan R Lloyd, Hailiang Dong, Xuebin Su, Huaming Guo, Alexander J. Probst

**Author notes:** to whom correspondence should be addressed: Prof. Alexander J. Probst; Prof. Huaming Guo.

## Abstract

Deep-biosphere microbes have been underpinning global biogeochemical cycles throughout Earth history, yet their evolutionary responses to long-term anthropogenic disturbance remain poorly understood. Neutral-pH in-situ leaching (ISL), the dominant uranium-mining strategy, imposes persistent radiochemical and redox stress offering rare natural experiments across decades for observing subsurface microbial evolution. Here, by exploiting metagenomics and metatranscriptomics in examining microbial responses through various mining stages, we show that neutral U ISL causes substantial changes in microbial communities spanning 2,294 strains accompanied by diversification and selection of active microbial species. These changes occurred during elevated dissolved uranium and radiological activity which correlated with a substantial transcriptional change in energy metabolism, and with an overexpression of specific genes for oxidative-stress defence and DNA-repair pathways. Increased nucleotide diversity in 101 out of 392 species clusters and nonsynonymous/synonymous polymorphism ratios greater than one in 139 species clusters were predominantly observed in metatranscriptomes with elevated radiation, highlighting positive selection of transcriptionally active populations. These findings demonstrate that neutral U ISL drives functional and genetic diversification of subsurface microbiomes, revealing a dynamic and evolutionarily responsive deep biosphere.
