## Supplementary material for "Uranium mining fuels evolution in deep groundwater microbiomes": Supplymentary_material table S1

### Sheet: tongliao_env_BGgroup
group	rename	grossalpha (Bq/L)	grossbeta(Bq/L)	grossalphabeta(Bq/L)	pH	Eh (mv)	DOC (mgL)	Bicarbonate (g/L)	U (mgL)	Fe(II) (mgL)	TFe (mgL)	Sulfide (mgL)	Sulfate (mgL)	Ammonium (mgL)	Nitrite (mgL)	Nitrate (mgL)	Sulfate/Cl (meq/meq)					samples	group	rename
BG	BG-2	29.4	6.68	36.08	7.63	2.15	NA	5.81	0.87	0.01	0.27	30	0.04	0	0.02	0.13	0.0896465					W2612	BG	BG-2
BG	BG-1	NA	NA	NA	7.62	1.98	NA	6.2	1.06	0	0.24	29	0.04	0.13	0	0.13	0.0954301					W2711	BG	BG-1
BG	BG-4	26.4	9.15	35.55	7.63	2.62	NA	5.88	0.61	0	0.14	32	0.04	0	0.06	0.14	0.102011					W2714	BG	BG-4
BG	BG-3	NA	NA	NA	7.62	2.5	NA	6.27	0.87	0.07	0.14	0	0.04	0.12	0.08	0.13	0.0924479					W2813	BG	BG-3
BG	BG-5	NA	NA	NA	7.63	2.81	NA	6.37	0.83	0.04	2.26	17	0.04	0.19	0.08	0.13	0.0924479					W2915	BG	BG-5
BG1	BG1	5.64	1.93	7.57	7.88	1.54	4.06	2.6	0.5	0.03	0	0	0.39	1	2	0	1.60243					C0101	BG1	BG1
BGPM	BGPM-6	NA	NA	NA	NA	3.39	3.2	0.5228	0.26	NA	NA	NA	0.17	1	1.59	0.64	0.698495					Obs01	BGPM	BGPM-6
BGPM	BGPM-7	NA	NA	NA	NA	3.46	2.6	0.5014	0.4	NA	NA	NA	0.45	0.24	0.38	0.15	0.739583					Obs12	BGPM	BGPM-7
BGPM	BGPM-5	NA	NA	NA	NA	1.76	4	0.211	0.02	NA	NA	NA	0.24	0.13	0.21	0.09	1.47917					Obs16	BGPM	BGPM-5
BGPM	BGPM-8	NA	NA	NA	NA	2.53	3.1	0.3889	0.13	NA	NA	NA	0.58	0.54	0.86	0.35	1.53199					Obs55	BGPM	BGPM-8
BG45	BG45-3	6.68	4.42	11.1	7.05	2.93	7.14	1.45	0.16	1.32	1.67	11.7	3.44	1.5	2.33	0	0.834153					GC_52	BG45	BG45-3
BG45	BG45-1	5.78	2.86	8.64	6.7	3.27	5.52	2.46	0.15	1.89	2.12	42	2.61	1.6	1	0	1.149					GC_53	BG45	BG45-1
BG45	BG45-5	8.97	2.31	11.28	7.59	2.5	7.1	1.59	0.18	0.59	0.7	1	2.76	1.4	2	0	0.713724					GC_54	BG45	BG45-5
BG45	BG45-2	10.7	5.08	15.78	7.07	2.55	7.33	1.33	0.2	2.11	2.96	10	3.13	1.1	4	0	0.678855					GC_55	BG45	BG45-2
BG45	BG45-4	6.37	1.83	8.2	7.13	2.38	5.19	1.71	0.16	2.46	3.74	5	1.74	2.03	2.67	0	0.688168					GC_57	BG45	BG45-4
BGPM	BGPM-3	7.93	4.01	11.94	7.81	0.88	4.07	2.36	0.39	0.15	0.49	2	0.41	0	0.11	0.09	0.777511					NM7_1	BGPM	BGPM-3
BGPM	BGPM-2	3.16	3.21	6.37	7.46	1.38	2.57	1.06	0.24	0.77	0.93	14	0.2	0	0.11	0.01	0.591667					NM7_2	BGPM	BGPM-2
BGPM	BGPM-4	6.19	9.67	15.86	9	-0.28	15.77	0.69	0.64	0	6.58	26	0.25	1.2	0.04	0.03	1.1556					NM7_3	BGPM	BGPM-4
BGPM	BGPM-1	NA	NA	NA	7.07	2.27	2	2.36	0.64	3.38	12.86	3	0.97	1.7	0.06	4.35	1.30436					NM7_4	BGPM	BGPM-1
MT0.25	MT0.25-1	19.8	4.86	24.66	7.79	3.71	1.3	2.47	0.73	0.01	0.01	10	0.44	0.17	0.24	0.04	1.47917					C0101_mining	MT0.25	MT0.25-1
MT0.25	MT0.25-3	51.2	20.9	72.1	7.65	2	1.52	2.5	2.68	0.08	0.03	110	0.46	0.23	0.22	0.04	1.62004					C0203	MT0.25	MT0.25-3
MT0.25	MT0.25-2	13.1	4.45	17.55	7.82	4.56	1.43	2.53	0.32	0	0.01	5	0.42	0.12	0.17	0.04	1.47917					C0204	MT0.25	MT0.25-2
MT0.25	MT0.25-8	31.9	18.6	50.5	7.78	6.7	1.33	2.49	0.36	0	0.02	1	0.45	0.29	0.22	0.04	1.51278					C0303	MT0.25	MT0.25-8
MT0.25	MT0.25-5	27.5	5.42	32.92	7.82	4.37	1.71	2.46	0.65	0.01	0.15	0	0.42	0.21	0.1	0.04	1.47917					C0304	MT0.25	MT0.25-5
MT0.25	MT0.25-6	19.9	6.03	25.93	7.72	2.73	1.84	2.58	0.98	0.04	0.04	34	0.46	0.39	0.15	0.04	1.62004					C0401	MT0.25	MT0.25-6
MT0.25	MT0.25-7	18.6	5.02	23.62	7.8	4.4	1.46	2.45	0.39	0	0.01	4	0.1	0.1	0.11	0.03	1.05655					C0501	MT0.25	MT0.25-7
MT0.25	MT0.25-4	25	10.1	35.1	7.84	6.15	3.28	2.46	0.93	0.01	0.03	2	0.44	0.19	0.04	0.04	1.5496					Z0205	MT0.25	MT0.25-4
MT01	MT1-1	77.5	30.3	107.8	7.04	4.36	5.99	3.28	3.34	0	0.12	4	0.96	0.03	0.33	0.05	3.73684					2024C0204	MT01	MT1-1
MT01	MT1-2	58.2	30.3	88.5	7.19	5.22	5.5	3.57	5.17	0.02	0.02	0	0.76	0.03	0.5	0.05	2.95833					2024C0304	MT01	MT1-2
MT01	MT1-3	71.3	31.2	102.5	7.2	4.99	5.31	3.61	5.5	0.01	0.01	0	0.76	0.02	0.48	0.05	2.95833					2024C0501	MT01	MT1-3
MT04	MT4-5	50.7	18.3	69	6.8	5.01	9.83	4.22	4.97	0.07	0.31	2.29	3.09	0.86	3.45	28.62	1.14266					C27_28B4	MT04	MT4-5
MT04	MT4-2	184	34.3	218.3	6.78	5	10.38	4.22	18.21	0.05	0.17	5.74	3.47	2.41	1.72	24.66	1.12559					C27_32A3	MT04	MT4-2
MT04	MT4-1	108	58	166	6.72	4.89	10.03	4.48	14.07	0.09	1.4	4.31	3.64	0.69	3.45	28.62	1.1217					C27_32B2	MT04	MT4-1
MT04	MT4-6	102	27.4	129.4	6.75	4.45	11.17	3.9	10.52	0.03	0.16	4.31	3.72	2.41	3.45	0	0.881811					C27_32B7	MT04	MT4-6
MT04	MT4-4	203	36.5	239.5	6.62	5.11	9.62	4.34	17.28	0.1	0.22	2.29	3.57	0.17	5.17	21.21	1.19471					C27_40A9	MT04	MT4-4
MT04	MT4-3	69.6	39.6	109.2	6.8	4.69	10.91	3.9	9.59	0.03	0.29	4.31	4.33	0.4	4.02	32.93	0.953094					C27_42B3	MT04	MT4-3
MT05	MT5-8	NA	NA	NA	6.89	4.63	13.55	5.43	4.7	0.02	0	47.45	1.87	0.02	6.38	27.23	1.04774					C26_4249	MT05	MT5-8
MT05	MT5-7	53.9	52.8	106.7	6.79	5	13.64	5.53	8.55	0.06	2.51	20.57	3.55	0.21	4.26	34.04	1.15154					C26_4448	MT05	MT5-7
MT05	MT5-12	37.9	65.5	103.4	6.79	4.71	12.68	5.47	8.96	0.02	0.66	5.32	4.36	2.13	6.38	36.81	1.17686					C26_5041	MT05	MT5-12
MT05	MT5-11	63.8	158	221.8	6.78	4.6	11.91	5.53	16.09	0.04	0.09	21.91	3.19	1.91	12.77	22.98	0.95517					C26_5243	MT05	MT5-11
MT05	MT5-10	329	58.8	387.8	6.63	4.89	12.13	5.45	34.45	0.02	0.11	14.89	3.66	0.43	2.13	40.85	1.11394					C26_6241	MT05	MT5-10
MT05	MT5-6	99.4	12	111.4	6.65	4.7	12.64	5.64	10.21	0.04	0.23	10.64	4.53	0.64	6.38	32.98	1.24086					C26_6440	MT05	MT5-6
MT05	MT5-9	323	53.8	376.8	6.72	5.77	10.6	5.53	27.51	0.02	1.11	2.13	4.47	1.49	10.64	31.91	1.21542					C26_6443	MT05	MT5-9
MT05	MT5-5	NA	NA	NA	6.73	6.933	1.45	2.18	2.74	0.01	0	1	1.76	0.6	1	13.14	1.19419					X28B4	MT05	MT5-5
MT05	MT5-3	NA	NA	NA	6.79	7.345	3.61	2.27	7.17	0.01	0	0	1.84	1.3	3	16.73	1.09745					X32A3	MT05	MT5-3
MT05	MT5-2	NA	NA	NA	6.73	7.077	1.99	2.12	6.79	0	0.25	0	1.93	1.4	1	13.33	1.07323					X32B2	MT05	MT5-2
MT05	MT5-1	NA	NA	NA	6.81	5.976	3.07	1.96	5.26	0	0.37	0	1.97	2.8	1	6.22	1.18454					X32B7	MT05	MT5-1
MT05	MT5-4	NA	NA	NA	6.67	7.109	1.9	2.17	8.89	0.01	0	1	1.96	0	3	9.29	1.18818					X40A9	MT05	MT5-4
MT06	MT6-2	NA	NA	NA	6.77	6.725	2.93	2.06	3.42	0	0	4	1.66	0.8	1	11.14	1.04932					X4448	MT06	MT6-2
MT06	MT6-6	NA	NA	NA	6.78	7.158	2.38	2.24	3.41	0.01	0	3	1.87	2.3	2	13.86	1.1622					X5041	MT06	MT6-6
MT06	MT6-5	NA	NA	NA	6.8	7.173	2.36	2.21	11.28	0.01	0	2	2	1.1	3	16.91	1.21243					X5243	MT06	MT6-5
MT06	MT6-4	NA	NA	NA	6.76	7.399	2.87	2.16	11.18	0.01	0	1	1.97	1.9	4	12.44	1.12075					X6241	MT06	MT6-4
MT06	MT6-1	NA	NA	NA	6.7	7.305	2.23	2.26	6.37	0	0	0	1.93	0.9	2	9.84	0.81102					X6440	MT06	MT6-1
MT06	MT6-3	NA	NA	NA	6.77	7.159	2.96	2.25	5.38	0	0.39	0	1.84	0.6	4	13.78	1.10637					X6443	MT06	MT6-3
MT15	MT15-1	NA	NA	NA	6.98	6.725	2.59	2.41	4.99	0.28	0	5	1.38	0	0.1	23.92	2.00123					NM0527	MT15	MT15-1
MT15	MT15-6	NA	NA	NA	7.02	6.058	2.06	2.16	4.09	0.07	0.38	2.67	1.15	1	0.19	6.25	1.46642					7-f815	MT15	MT15-6
MT15	MT15-2	NA	NA	NA	6.9	7.185	1.55	2.55	5.16	0.09	0.03	2.33	1.42	0.9	0.16	6.18	1.69388					NM0615	MT15	MT15-2
MT15	MT15-3	NA	NA	NA	7.18	7.451	2.26	2.04	3.81	0.08	0.39	17	1.06	3.43	0.11	5.24	1.47917					7-0616	MT15	MT15-3
MT15	MT15-4	NA	NA	NA	7.04	5.403	1.68	2.28	5.54	0.08	0.03	3	1.23	1.23	0.27	5.66	1.46724					NM0617	MT15	MT15-4
MT15	MT15-5	69	115	184	6.72	6.02	2.53	2.5	7.94	0.08	0	3	1.53	1.1	0.25	4.66	1.95097					NM1013	MT15	MT15-5
MT20	MT20-1	NA	NA	NA	NA	5.16	2.9	0.5891	6.33	NA	NA	NA	1.63	0.18	1.01	5.53	1.82655					Pro04	MT20	MT20-1
MT20	MT20-2	NA	NA	NA	NA	5.04	3.3	0.5657	0.65	NA	NA	NA	1.48	0.26	1.46	7.97	1.71029					Pro06	MT20	MT20-2
MT20	MT20-3	NA	NA	NA	NA	4.97	3.5	0.4905	1.67	NA	NA	NA	1.24	0.34	1.92	10.49	1.31012					Pro10	MT20	MT20-3
MT20	MT20-4	NA	NA	NA	NA	5.72	3.2	0.5758	4.22	NA	NA	NA	1.6	0.19	1.04	5.68	1.93989					Pro18	MT20	MT20-4
PMI	PMI-2	64.2	72.8	137	6.8	2.43	3.93	2.4	2.33	8.5	11.3	4	1.5	0.01	0.23	0.05	1.94627					NM0012	PMI	PMI-2
PMI	PMI-3	25.3	47.6	72.9	6.83	1.79	5.72	2.6	2.22	13.1	17.1	4	1.39	2.36	0.11	0.09	1.97696					NM0012T	PMI	PMI-3
PMI	PMI-6	33.8	39	72.8	6.95	2.57	2.76	1.6	0.09	14.8	24	0	1.21	1.4	0.08	0.09	1.62708					NM0412	PMI	PMI-6
PMI	PMI-7	45.7	46.9	92.6	6.84	2.7	1.83	2.14	2.75	3.2	4.28	1	1.47	1.5	0.19	0.03	1.72569					NM0413	PMI	PMI-7
PMI	PMI-4	NA	NA	NA	6.87	1.928	5.26	2.42	3.39	11.4	16.3	0	1.44	0.74	0.07	0.04	1.83621					7-0212	PMI	PMI-4
PMI	PMI-5	NA	NA	NA	6.83	2.004	5.53	2.57	6.07	9	16	16	1.48	0.51	0.09	0.08	2.10497					7-0011	PMI	PMI-5
PMI	PMI-1	NA	NA	NA	7.26	1.324	5	2.02	0.35	0.03	40	40	0.33	8.3	0.1	0.02	1.10938					7-0410	PMI	PMI-1
PMIS	PMIS-3	103	22.7	125.7	6.93	2.95	7.82	2.23	5.01	0.1	0.33	3	0.74	0.5	0.17	0.05	1.71029					f210	PMIS	PMIS-3
PMIS	PMIS-1	67.5	92.8	160.3	7.14	2.86	5.5	1.85	2.15	10	13.4	2.67	1.12	2.24	0.04	0.03	1.18333					f415	PMIS	PMIS-1
PMIS	PMIS-2	NA	NA	NA	7.02	2.13	4.07	1.88	1.38	8.02	11.3	2	0.6	4.1	0.01	0.01	0.924479					7-f414	PMIS	PMIS-2
PMIS	PMIS-4	NA	NA	NA	7.06	1.727	5.08	2.29	1.05	5.6	7.02	0	0.71	2.88	0.1	0.08	1.31276					7-f211	PMIS	PMIS-4
PMIS	PMIS-5	NA	NA	NA	6.88	2.119	5.76	2.34	2.56	11.4	13.9	0	0.82	0.19	0.55	0.05	1.47917					7-f212	PMIS	PMIS-5
PMS	PMS-3	53.6	71.9	125.5	7.31	2.91	1.65	1.96	3.49	2.07	2.88	9.67	0.66	2.07	0.18	0.07	0.957108					f409	PMS	PMS-3
PMS	PMS-1	2.92	1.13	4.05	7.26	1.31	5	2.02	0.35	0.03	40	40	0.33	8.3	0.1	0.02	1.10938					f410	PMS	PMS-1
PMS	PMS-2	16.8	16.5	33.3	7.17	3.5	8.45	0.99	0.64	0.38	1.2	0	0.35	1	0.07	0.09	1.23264					f413C	PMS	PMS-2
PMS	PMS-4	NA	NA	NA	7.23	2.183	4.1	1.91	2.15	1.82	2.16	3	0.5	2.4	0.15	0.06	0.803895					7-f408	PMS	PMS-4
note: NA means not available
