## Supplementary material for "Uranium mining fuels evolution in deep groundwater microbiomes": Supplymentary_material table S3

### Sheet: Sheet2
sample_id	ISLgroup	no_RNA_reads	rRNA_reads	no_RNA_reads(%)	rRNA_reads(%)		ISLgroup	no_RNA_reads(%)	rRNA_reads(%)
C0101	BG	242393696	13548492	94.71	5.29		BG	96.76	3.26
GC_52	BG	243325681	17261945	93.38	6.62		MT	86.58	13.42
GC_53	BG	254213108	11675198	95.61	4.39		PM	99.36	0.64
GC_54	BG	254899742	8526402	96.76	3.24
GC_55	BG	203500782	37403606	84.47	15.53
GC_57	BG	46148650	2059972	95.73	4.27
NM7_1	BG	255063607	557337	99.78	0.22
NM7_2	BG	264585789	10155753	96.3	3.7
NM7_3	BG	222849495	7566521	96.72	3.28
NM7_4	BG	144248985	2314333	98.42	1.58
W2612	BG	304587407	5888543	98.1	1.9
W2711	BG	310548831	4322503	98.63	1.37
W2714	BG	318763252	4546356	98.59	1.41
W2813	BG	322264864	5216728	98.41	1.59
W2915	BG	330431031	6179451	98.16	1.84
2024C0304	MT	123425122	164547302	42.86	57.14
2024C0204	MT	217382777	61340491	77.99	22.01
C0203	MT	249572101	38669735	86.58	13.42
C0204	MT	219360632	16036966	93.19	6.81
C0303	MT	276284671	38419441	87.79	12.21
C0401	MT	278754677	48871685	85.08	14.92
C0501	MT	244250794	32054466	88.4	11.6
C26_4249	MT	111771021	111087647	50.15	49.85
C26_4448	MT	180978923	38345965	82.52	17.48
C26_5041	MT	196472855	27144029	87.8614	12.1386
C26_5243	MT	210875730	11272370	94.93	5.07
C26_6241	MT	174525189	37251671	82.41	17.59
C26_6440	MT	104258909	11524093	90.0468	9.95318
C26_6443	MT	175049403	43941957	79.93	20.07
C27_28B4	MT	198455966	29845292	86.93	13.07
C27_32A3	MT	217765202	31614934	87.32	12.68
C27_32B2	MT	254020368	41853006	85.85	14.15
C27_32B7	MT	203959923	69515559	74.58	25.42
C27_40A9	MT	182043225	80914799	69.23	30.77
C27_42B3	MT	126249079	110731027	53.27	46.73
NM0527	MT	222215202	3931080	98.26	1.74
NM0617	MT	162003056	10925140	93.68	6.32
Z0205	MT	282995192	36134998	88.68	11.32
NM0012T	PM	354965271	1370871	99.62	0.38
NM0412	PM	317302714	2029596	99.36	0.64
NM0413	PM	250327749	3670727	98.55	1.45
f410	PM	214378745	17078255	92.62	7.38
f413C	PM	230621193	857623	99.63	0.37
f409	PM	257332145	1674265	99.35	0.65
f415	PM	294050132	579596	99.8	0.2
